# Mammalian glial protrusion transcriptomes predict localization of *Drosophila* glial transcripts required for synaptic plasticity

**DOI:** 10.1101/2022.11.30.518536

**Authors:** Dalia S. Gala, Jeffrey Y. Lee, Maria Kiourlappou, Joshua S. Titlow, Rita O. Teodoro, Ilan Davis

## Abstract

The polarization of cells often involves the transport of specific mRNAs and their localized translation in distal projections. Neurons and glia both contain long cytoplasmic processes with important functions. mRNA localization has been studied extensively in neurons, but very little in glia, especially in intact nervous systems. Here, we predicted 1,700 localized *Drosophila* glial transcripts by extrapolating from our meta-analysis of 8 existing studies characterizing the localized transcriptomes and translatomes of synaptically-associated mammalian glia. We tested these predictions in glia of the neuromuscular junction of *Drosophila* larvae and found that localization to mammalian glia is a strong predictor of mRNA localization of the high confidence *Drosophila* homologues. We further showed that some of these localized transcripts are required in glia for plasticity of the neuromuscular junction synapses. We conclude that peripheral glial mRNA localization is a common and conserved phenomenon and propose that it is likely to be functionally important.
