## Supplementary Table 3 for "Mammalian glial protrusion transcriptomes predict localization of *Drosophila* glial transcripts required for synaptic plasticity"

type	condition	statistic	p	n1	n2	mean	control_mean	foldchange	ens99_name
Glial area	aCat	-1.1355038030027966	N.S.	30	28	129.5312857142857	112.23166666666667	1.15414204886576	alpha-Cat
Neurite area	aCat	0.5660604914829278	N.S.	30	28	438.1905357142857	457.34923333333336	0.9581092604454328	alpha-Cat
Ratio Glial/Neurite	aCat	-1.4722807350050109	N.S.	30	28	0.2880228062606271	0.2453872618126802	1.173747993815968	alpha-Cat
Glial area	ATPalpha	-0.3190531348289651	N.S.	29	30	122.78056666666667	118.74820689655172	1.0339572266015584	Atpalpha
Neurite area	ATPalpha	1.6973521294263636	N.S.	29	30	503.8111333333333	562.2778620689655	0.8960180852212513	Atpalpha
Ratio Glial/Neurite	ATPalpha	-1.610098616553185	N.S.	29	30	0.2386352999526136	0.20926125003790724	1.1403702305581436	Atpalpha
Glial area	Flo2_VDRC	-3.496623118741337	*** < 0.001	30	30	134.0072	79.41473333333333	1.6874349931708728	Flo2
Glial area	Vha55	1.0863247548637693	N.S.	30	23	67.19334782608695	79.41473333333333	0.8461068243351185	Vha55
Neurite area	Flo2_VDRC	-1.9271547937554676	N.S.	30	30	490.3435	417.5099333333333	1.1744475061591348	Flo2
Neurite area	Vha55	-1.708502393611955	N.S.	30	23	496.06408695652175	417.5099333333333	1.1881491848493866	Vha55
Ratio Glial/Neurite	Flo2_VDRC	-3.674825593345791	*** < 0.001	30	30	0.2583528915147456	0.17721364949642063	1.457861131176376	Flo2
Ratio Glial/Neurite	Vha55	2.0407990124223105	* < 0.05	30	23	0.13876663408338946	0.17721364949642063	0.7830470986727931	Vha55
Glial area	gs2	-2.8849599753380932	** < 0.01	29	30	143.74866666666668	101.75372413793103	1.4127116022978177	Gs2
Neurite area	gs2	-0.0755396392389594	N.S.	29	30	477.0776	474.74144827586207	1.004920892693533	Gs2
Ratio Glial/Neurite	gs2	-3.7508368207116844	*** < 0.001	29	30	0.3024969283857554	0.2093582874837461	1.4448767804772968	Gs2
Glial area	lac	-1.1784248342151515	N.S.	29	28	122.31617857142857	102.00737931034483	1.1990914716012528	Lac
Glial area	nrg	0.8199039106622178	N.S.	29	23	86.82621739130435	102.00737931034483	0.8511758460840988	Nrg
Glial area	nrv2	-0.16894343760548422	N.S.	29	28	104.77864285714286	102.00737931034483	1.0271672850095168	nrv2
Glial area	Pdi	0.685934815474942	N.S.	29	28	92.44560714285714	102.00737931034483	0.9062639170603807	Pdi
Neurite area	lac	1.7369778222167782	N.S.	29	28	391.28767857142856	440.95741379310346	0.8873593375051408	Lac
Neurite area	nrg	-1.8698255654579559	N.S.	29	23	515.6943913043478	440.95741379310346	1.1694879713402684	Nrg
Neurite area	nrv2	0.18077942870361088	N.S.	29	28	435.2001785714286	440.95741379310346	0.9869437840444697	nrv2
Neurite area	Pdi	0.23524406735621037	N.S.	29	28	434.1297142857143	440.95741379310346	0.9845161929614529	Pdi
Ratio Glial/Neurite	lac	-2.592495951391863	* < 0.05	29	28	0.29866003455596274	0.22202905452832666	1.3451394241642345	Lac
Ratio Glial/Neurite	nrg	2.9655156595994088	** < 0.01	29	23	0.14926781098741185	0.22202905452832666	0.6722895402338802	Nrg
Ratio Glial/Neurite	nrv2	0.06342353254982823	N.S.	29	28	0.22049061417048887	0.22202905452832666	0.9930709953203827	nrv2
Ratio Glial/Neurite	Pdi	0.5449167722468553	N.S.	29	28	0.2090450595459971	0.22202905452832666	0.9415211896032595	Pdi
Glial area	shot	3.3552272473364932	** < 0.01	37	27	47.91877777777778	82.78113513513513	0.5788610859171394	shot
Neurite area	shot	0.9629170345291328	N.S.	37	27	452.00074074074075	487.031	0.9280738612957712	shot
Ratio Glial/Neurite	shot	3.902343089895147	*** < 0.001	37	27	0.10310839129266319	0.16198965599516427	0.6365121936905724	shot
