## Supplementary Table 4 for "Mammalian glial protrusion transcriptomes predict localization of *Drosophila* glial transcripts required for synaptic plasticity"

type	condition	statistic	p	n1	n2	mean	control_mean	foldchange	ens99_name
Glial area	aCat	-2.329212289991948	* < 0.05	29	30	105.5822	76.36541379310344	1.382591866601463	alpha-Cat
Neurite area	aCat	-4.738503616215493	**** < 0.0001	29	30	520.1693333333334	345.8543793103448	1.5040125684416181	alpha-Cat
Ratio Glial/Neurite	aCat	0.7002127490711177	N.S.	29	30	0.19858018166629593	0.21319387495877098	0.9314535030835142	alpha-Cat
Glial area	ATPa	-0.44381094361376777	N.S.	30	30	121.33856666666667	113.8816	1.065479995597767	Atpalpha
Neurite area	ATPa	-0.002670298011414261	N.S.	30	30	494.63213333333334	494.54970000000003	1.0001666836181142	Atpalpha
Ratio Glial/Neurite	ATPa	-0.7347255738666989	N.S.	30	30	0.23990170678693787	0.22095308229570249	1.0857585886304875	Atpalpha
Glial area	Flo2	-1.339442971459564	N.S.	58	58	121.55912068965517	107.03115517241379	1.1357358564787856	Flo2
Neurite area	Flo2	-2.4454181262127817	* < 0.05	58	58	485.5053103448276	420.05341379310346	1.1558180326656322	Flo2
Ratio Glial/Neurite	Flo2	-0.10308186181824466	N.S.	58	58	0.25387414236775957	0.25170564604112866	1.008615207329424	Flo2
Glial area	gs2	-1.6386517028906995	N.S.	110	97	125.31996907216495	107.26409090909091	1.1683310603767374	Gs2
Glial area	Pdi	1.1635121433011288	N.S.	110	114	94.85377192982456	107.26409090909091	0.8843012710583226	Pdi
Neurite area	gs2	4.709214501087798	**** < 0.0001	110	97	295.0826082474227	390.68455454545455	0.7552963249103595	Gs2
Neurite area	Pdi	5.487942997155394	**** < 0.0001	110	114	288.9927456140351	390.68455454545455	0.7397086530596693	Pdi
Ratio Glial/Neurite	gs2	-6.121999859609197	**** < 0.0001	110	97	0.42117430683531043	0.26499926410192476	1.5893414204852931	Gs2
Ratio Glial/Neurite	Pdi	-1.4276051131143446	N.S.	110	114	0.30016903052131055	0.26499926410192476	1.1327164682459598	Pdi
Glial area	lac	-4.997244900038288	**** < 0.0001	227	239	144.01249790794978	96.00747136563876	1.5000134454066258	Lac
Neurite area	lac	-1.304082838445194	N.S.	227	239	398.0334435146444	376.32112334801764	1.0576962567858499	Lac
Ratio Glial/Neurite	lac	-7.579177415700222	**** < 0.0001	227	239	0.32935151292228887	0.22430293162034787	1.4683335190631606	Lac
Glial area	nrg	1.805125614681942	N.S.	49	48	75.73875	97.51365306122449	0.7766989300713306	Nrg
Neurite area	nrg	4.859701932651473	**** < 0.0001	49	48	402.66235416666666	524.9258979591837	0.7670841841336932	Nrg
Ratio Glial/Neurite	nrg	-0.05925032826128589	N.S.	49	48	0.1803777058076	0.17904222954713292	1.0074590015095601	Nrg
Glial area	nrv2	-0.8411684529841413	N.S.	82	73	80.32824657534246	74.03569512195122	1.0849934810907924	nrv2
Glial area	shot	3.3853300934139177	*** < 0.001	82	79	46.49640506329114	74.03569512195122	0.6280268590266155	shot
Neurite area	nrv2	-0.5063748335427695	N.S.	82	73	382.1417534246575	372.99	1.0245361897762875	nrv2
Neurite area	shot	1.0390846338105593	N.S.	82	79	354.3666329113924	372.99	0.9500700633030172	shot
Ratio Glial/Neurite	nrv2	-1.1142252393329413	N.S.	82	73	0.2089917572626958	0.19065005834993815	1.096206101752623	nrv2
Ratio Glial/Neurite	shot	2.428347353864263	* < 0.05	82	79	0.13401183184337734	0.19065005834993815	0.7029204869027559	shot
Glial area	Vha55	1.5224144946280829	N.S.	27	28	57.14339285714286	71.98792592592592	0.7937913493429748	Vha55
Neurite area	Vha55	0.9998929614297741	N.S.	27	28	391.39175	418.79437037037036	0.934567839710605	Vha55
Ratio Glial/Neurite	Vha55	1.488352476857302	N.S.	27	28	0.14005803534361871	0.1690709791036616	0.8283978485612583	Vha55
