## Supplementary Table 5 for "Mammalian glial protrusion transcriptomes predict localization of *Drosophila* glial transcripts required for synaptic plasticity"

condition	statistic	p	n1	n2	mean_bouton_count	control_mean	foldchange	ens99_name	p_legend	log2foldchange	p_label	p_label_pos
aCat_3621_KStim	455	0.766	29	30	5.7	4.862068965517241	1.172340425531915	alpha-Cat	N.S.	0.22939156200615798	p=0.77	0.30939156200615797
gs2	24282.5	1.23e-12	337	98	4.948979591836735	10.136498516320474	0.48823364240309713	Gs2	**** < 0.0001	-1.0343563854793498	p=1.2e-12	-1.11435638547935
lac	49628.5	1.16e-6	337	238	7.5	10.136498516320474	0.739900468384075	Lac	**** < 0.0001	-0.43459688283011333	p=1.2e-06	-0.5145968828301133
Pdi	31987.5	1.93e-26	337	114	3.017543859649123	10.136498516320474	0.2976909486831834	Pdi	**** < 0.0001	-1.7481127379012755	p=1.9e-26	-1.8281127379012756
ATPa_Kstim_30621_TRiP	328	0.0666	30	30	4.266666666666667	2.3666666666666667	1.8028169014084507	Atpalpha	N.S.	0.850252880495318	p=0.067	0.930252880495318
Flo2_all_VDRC	1863	0.316	58	58	5.293103448275862	7.586206896551724	0.6977272727272728	Flo2	N.S.	-0.5192648681544801	p=0.32	-0.5992648681544801
nrg	1144	0.82	49	48	6.354166666666667	6.142857142857143	1.0343992248062015	Nrg	N.S.	0.04879309908459854	p=0.82	0.12879309908459854
nrv2	2819	0.532	82	73	9.397260273972602	8.097560975609756	1.160505033833966	nrv2	N.S.	0.214752780563954	p=0.53	0.294752780563954
shot	2934	0.526	82	76	8.776315789473685	8.097560975609756	1.0838221306277744	shot	N.S.	0.11612801101215868	p=0.53	0.19612801101215868
Vha55_RNAi_GD_9363	390.5	0.839	27	28	4.464285714285714	4.703703703703703	0.9491001124859394	Vha55	N.S.	-0.07536782200421416	p=0.84	-0.15536782200421417
